# A bifunctional RNase H protein supports DNA replication and transcription in nucleus-forming *Chimalliviridae* phages

**DOI:** 10.64898/2026.10.01.755736

**Authors:** Phoolwanti Rani, Niklas Klusch, Shannon M. Barret, Taylor Forman, Makaela Levine, Margot Riggi, Caroline Rees, Rui Liu, Lizbeth Y. Hoffman, Meline Norquist, Dwaipayan Basu, Koe Inlow, Emily G. Armbruster, Chase J. Morgan, Joe Pogliano, Kevin D. Corbett, Elizabeth Villa

## Abstract

Jumbo bacteriophages of the Chimalliviridae family replicate their genomes within a proteinaceous phage nucleus that spatially segregates viral DNA replication and transcription from translation. While the phage nucleus protects viral DNA from host defenses, it also imposes unique constraints on genome replication and gene expression. Here we identify the phage-encoded protein Rhc (RNase H-clamp) as a central mediator of genome transactions within the phage nucleus. Using the *Escherichia coli* infecting bacteriophage Goslar, we show that Rhc functions as an essential component of a non-canonical three-subunit DNA polymerase complex composed of DNAPN, DNAPC, and Rhc. Rhc physically interacts with the DNAPC subunit, and both the catalytic activity of Rhc’s N-terminal RNase H domain and its C-terminal sliding clamp-derived DNA binding domain are required for genome replication, nuclear maturation, and productive infection. Further, Goslar Rhc also supports transcription within the phage nucleus through a function that is separable from its DNA replication function. Rhc depletion results in reduced transcription of a subset of late genes, in a pattern that suggests a role for Rhc in resolving R-loops. Imaging and cryo-electron tomography reveal that loss of Rhc arrests phage development at a nascent nuclear stage, uncoupling nuclear assembly from maturation. Together, these findings identify Rhc as a multifunctional nuclear factor that mediates both DNA replication and transcription in nucleus-forming jumbo phages, revealing how viruses repurpose a conserved enzymatic activity to coordinate gene expression within a compartmentalized replication environment.
