## Supplementary Tables S6,S6,S7,S9 for "A bifunctional RNase H protein supports DNA replication and transcription in nucleus-forming *Chimalliviridae* phages": Rani2026_bioRxiv_Table S6_RNAseq_QC_MASTER_with_coverage-2.xlsx

### Sheet: RNAseq_QC_MASTER_with_coverage
Raw file name	Sample name	Raw_read_pairs	PostQC_read_pairs	Reads_retained_percent	R1_mean_length_raw_bp	R2_mean_length_raw_bp	R1_mean_length_postQC_bp	R2_mean_length_postQC_bp	Q20_percent_postQC	Q30_percent_postQC	GC_percent_postQC	Primary_mapped_reads	Primary_mapping_percent	Properly_paired_reads	Properly_paired_percent	MAPQ10_mapped_reads	Goslar_MAPQ10_reads	Goslar_percent_of_MAPQ10	MAPQ10_mapped_bases_all	Goslar_MAPQ10_mapped_bases	Mean_Goslar_RNAseq_depth_X	Goslar_genome_covered_1X_percent	Goslar_genome_covered_10X_percent
26-A_S22_L007	Rhc KD_A	34619636	33708538	97.37	150	150	140	140	99	96.32	51.71	54929997	81.48	54460006	99.14	54448413	10244504	18.8151	7622754318	1434515006	6044.98	99.98	99.69
26-B_S23_L007	Rhc KD_B	47860419	46892819	97.98	150	150	140	140	99.15	96.55	51.47	73305737	78.16	72635168	99.09	72319461	13879516	19.192	10116783847	1941934431	8183.22	99.96	99.8
26-C_S24_L007	Rhc KD_C	44354013	43510508	98.1	150	150	139	139	99.09	96.48	51.54	68819414	79.08	68102660	98.96	67657843	12064608	17.8318	9445664845	1684150990	7096.93	99.99	99.64
47-A_S25_L007	Rhc KD::D119N_A	40929378	40133696	98.06	150	150	139	139	99.13	96.55	52.38	70999321	88.45	70386444	99.14	58983983	7270754	12.3267	8206338195	1011326029	4261.68	99.92	99.46
47-B_S26_L007	Rhc KD::D119N_B	24121199	23603677	97.85	150	150	140	140	99.09	96.47	52.07	40976662	86.8	40605930	99.1	40431906	5825533	14.4083	5650081867	814655690	3432.92	99.82	99.5
47-C_S27_L007	Rhc KD::D119N_C	23609881	23098595	97.83	150	150	141	141	99.09	96.4	52.12	40229454	87.08	39830372	99.01	39669360	5410076	13.6379	5590552372	762637394	3213.72	99.96	99.41
60-A_S28_L007	Rhc KD::RNase HI_gp173_A	17034383	16724044	98.18	150	150	141	141	99.17	96.55	51.83	26099806	78.03	25854712	99.06	25847123	4088852	15.8194	3639015308	576298926	2428.5	99.93	99.34
60-B_S29_L007	Rhc KD::::RNase HI_gp173_B	20333419	19932808	98.03	150	150	141	141	99.08	96.44	52.21	32104834	80.53	31785534	99.01	31460227	4272916	13.582	4422418247	600537710	2530.64	99.85	99.38
60-C_S30_L007	Rhc KD::::RNase HI_gp173_C	34948933	33987726	97.25	150	150	140	140	99.01	96.31	52.09	55478268	81.62	55027584	99.19	54935368	8029514	14.6163	7674267227	1122713186	4731.06	99.97	99.62
AG1A_S22_cat	ChmA KD_A	48272344	42336470	87.7	50	50	47	47	98.53	95.53	54.69	69117114	81.63	67863120	98.19	60180780	890970	1.4805	2898721696	42377126	178.58	76.87	49.35
Ag1B_S23_cat	ChmA KD_B	48431560	43393462	89.6	50	50	47	47	98.3	95.03	54.47	65355830	75.31	64520460	98.72	55275456	875986	1.5848	2683726390	41988998	176.94	74.05	44.76
AG1C_S24_cat	ChmA KD_C	46732098	41714604	89.26	50	50	48	48	98.45	95.36	53.96	72852478	87.32	71964508	98.78	65438482	1169930	1.7878	3183572738	55113066	232.24	78.9	49.04
NTA_S19_cat	NT_control_A	40046200	35087838	87.62	50	50	48	48	98.33	95.11	53.96	64815346	92.36	64284352	99.18	62339520	4410190	7.0745	3038627212	214866496	905.44	99.95	99.56
NTB_S20_cat	NT_control_B	63572532	56405432	88.73	50	50	48	48	98.22	94.79	53.39	105892844	93.87	104955256	99.11	102325560	7084654	6.9236	4984473828	345135010	1454.38	99.97	99.74
NTC_S21_cat	NT_control_C	60519998	52209310	86.27	50	50	48	48	98.31	95.04	53.8	97682412	93.55	96285868	98.57	89137040	6121194	6.8672	4315120578	296059538	1247.58	99.95	99.73
pr26_plus_23_A_S39_L001	Rhc KD::Rhc*_A	23242370	22296994	95.93	150	150	127	127	98.82	96.65	51.42	41577403	93.24	41202520	99.1	39512201	12051397	30.5004	5237439549	1609219452	6781.17	100	99.99
pr26_plus_23_B_S40_L001	Rhc KD::Rhc*_B	19543258	18269445	93.48	150	150	130	130	98.81	96.57	51.51	34257638	93.76	33891456	98.93	33129097	7219289	21.7914	4434420706	972264946	4097.08	100	99.97
pr26_plus_23_C_S41_L001	Rhc KD::Rhc*_C	22952063	21748768	94.76	150	150	121	121	99	96.98	52.7	42679391	98.12	42300040	99.11	18130792	3296976	18.1844	2376553406	439697563	1852.86	100	99.87
pr26plus62_1_S820_L007	Rhc KD::Rhc*_DNA_binding_mutant_A	20010038	19756502	98.73	150	150	145	145	99.44	97.51	51.66	33774851	85.48	32810178	97.14	33388842	4122768	12.3477	4823768331	593072923	2499.18	99.97	99.73
pr26plus62_2_S821_L007	Rhc KD::Rhc*_DNA_binding_mutant_B	17712156	17536011	99.01	150	150	144	144	99.46	97.55	51.79	30359634	86.56	29648278	97.66	29954414	3053197	10.1928	4312648387	436916630	1841.15	99.92	99.43
pr26plus62_3_S822_L007	Rhc KD::Rhc*_DNA_binding_mutant_C	21585076	21355493	98.94	150	150	145	145	99.46	97.58	51.92	37163972	87.01	36382434	97.9	36563378	3776478	10.3286	5277443836	542180811	2284.72	99.99	99.52
S13_S31cat	DNAP_C_KD_A	19105402	18476616	96.71	51	51	50	50	98.65	95.96	53.17	36768456	99.5	36298516	98.72	36278502	121464	0.3348	1801823846	6030382	25.41	92.66	61.7
S14_S32cat	DNAP_C_KD_B	22444758	21965518	97.86	51	51	50	50	98.76	96.26	53.14	43588610	99.22	43021936	98.7	43041534	366446	0.8514	2150802466	18319040	77.2	98.4	88.55
S15_S33cat	DNAP_C_KD_C	20613524	20067202	97.35	51	51	49	49	98.72	96.07	52.6	39931644	99.49	39225668	98.23	39429760	1616634	4.1	1951962396	80011890	337.17	99.53	98.63
S1_S19cat	DNAP_N_KD_A	17832540	17493812	98.1	51	51	50	50	98.7	96.07	52.79	34856572	99.63	34380764	98.63	34480594	2745186	7.9615	1716877352	136260794	574.2	99.94	99.6
S2_S20cat	DNAP_N_KD_B	17380748	17071976	98.22	51	51	50	50	98.7	96.15	52.68	33990362	99.55	33587720	98.82	33674332	2083876	6.1883	1674070850	103436154	435.87	99.91	99.42
S3_S21cat	DNAP_N_KD_C	16545718	16154052	97.63	51	51	50	50	98.79	96.34	52.76	30394450	94.08	29461872	96.93	29994144	7084918	23.621	1490483912	351982304	1483.24	99.73	94.7
