## Supplementary Tables S6,S6,S7,S9 for "A bifunctional RNase H protein supports DNA replication and transcription in nucleus-forming *Chimalliviridae* phages": Rani2026_bioRxiv_Table S7_Rhc_vs_ChmA KD.xlsx

### Sheet: Sheet1
S. N	Genes common in Rhc KD and ChmA KD	Gene only in ChmA KD	Gene only in Rhc KD
1	HOV27_gp013	HOV27_gp004	HOV27_gp144
2	HOV27_gp022	HOV27_gp005	HOV27_gp176
3	HOV27_gp023	HOV27_gp006	HOV27_gp214
4	HOV27_gp024	HOV27_gp007	HOV27_gp246
5	HOV27_gp025	HOV27_gp008
6	HOV27_gp026	HOV27_gp009
7	HOV27_gp027	HOV27_gp010
8	HOV27_gp028	HOV27_gp011
9	HOV27_gp029	HOV27_gp012
10	HOV27_gp030	HOV27_gp019
11	HOV27_gp031	HOV27_gp020
12	HOV27_gp032	HOV27_gp021
13	HOV27_gp033	HOV27_gp042
14	HOV27_gp034	HOV27_gp043
15	HOV27_gp035	HOV27_gp050
16	HOV27_gp036	HOV27_gp053
17	HOV27_gp041	HOV27_gp059
18	HOV27_gp048	HOV27_gp064
19	HOV27_gp049	HOV27_gp065
20	HOV27_gp051	HOV27_gp066
21	HOV27_gp052	HOV27_gp067
22	HOV27_gp054	HOV27_gp068
23	HOV27_gp055	HOV27_gp069
24	HOV27_gp056	HOV27_gp077
25	HOV27_gp057	HOV27_gp078
26	HOV27_gp058	HOV27_gp080
27	HOV27_gp060	HOV27_gp081
28	HOV27_gp061	HOV27_gp082
29	HOV27_gp062	HOV27_gp083
30	HOV27_gp063	HOV27_gp190
31	HOV27_gp076	HOV27_gp191
32	HOV27_gp079	HOV27_gp193
33	HOV27_gp084	HOV27_gp194
34	HOV27_gp085	HOV27_gp195
35	HOV27_gp086	HOV27_gp196
36	HOV27_gp087	HOV27_gp197
37	HOV27_gp088	HOV27_gp198
38	HOV27_gp089	HOV27_gp199
39	HOV27_gp090	HOV27_gp206
40	HOV27_gp091	HOV27_gp207
41	HOV27_gp092	HOV27_gp208
42	HOV27_gp093	HOV27_gp209
43	HOV27_gp160	HOV27_gp210
44	HOV27_gp161	HOV27_gp211
45	HOV27_gp187	HOV27_gp212
46	HOV27_gp188	HOV27_gp213
47	HOV27_gp189	HOV27_gp221
48	HOV27_gp192	HOV27_gp222
49	HOV27_gp202	HOV27_gp223
50	HOV27_gp203
51	HOV27_gp204
52	HOV27_gp205
53	HOV27_gp217
54	HOV27_gp218
55	HOV27_gp219
56	HOV27_gp220
57	HOV27_gp224
