## Supplementary Tables S6,S6,S7,S9 for "A bifunctional RNase H protein supports DNA replication and transcription in nucleus-forming *Chimalliviridae* phages": Rani2026_bioRxiv_Table_S9_Rhc_dependent_transcriptional_blocks.xlsx

### Sheet: Table_S9_Rhc_dependent_transcri
Block	Strand	Block_start_bp	Block_end_bp	Block_length_bp	Block_size	Position_in_block_5to3	Gene	Product	Gene_start_bp	Gene_end_bp	baseMean	log2FoldChange	lfcSE	pvalue	padj
Rhc_B1	-	18462	26350	7889	5	1	HOV27_gp029	virion structural protein	24197	26350	2272.38	-3.1	0.215	3.161e-47	4.88e-46
Rhc_B1	-	18462	26350	7889	5	2	HOV27_gp028	hypothetical protein	23630	24139	516.21	-3.238	0.212	9.995e-53	2.057e-51
Rhc_B1	-	18462	26350	7889	5	3	HOV27_gp027	hypothetical protein	23140	23625	622.96	-3.114	0.233	7.263e-41	7.176e-40
Rhc_B1	-	18462	26350	7889	5	4	HOV27_gp026	hypothetical protein	20524	23127	2049.32	-3.138	0.242	2.36e-38	1.943e-37
Rhc_B1	-	18462	26350	7889	5	5	HOV27_gp025	virion structural protein	18462	20510	1827.18	-3.227	0.253	2.207e-37	1.603e-36
Rhc_B2	-	27787	33877	6091	5	1	HOV27_gp035	hypothetical protein	31466	33877	1349.96	-2.903	0.205	1.814e-45	2.358e-44
Rhc_B2	-	27787	33877	6091	5	2	HOV27_gp034	virion structural protein	30471	31406	1208.18	-2.533	0.209	7.049e-34	4.049e-33
Rhc_B2	-	27787	33877	6091	5	3	HOV27_gp033	virion structural protein	29609	30460	891.49	-2.708	0.247	4.691e-28	1.931e-27
Rhc_B2	-	27787	33877	6091	5	4	HOV27_gp032	hypothetical protein	28708	29592	977.93	-2.547	0.217	8.1e-32	4.257e-31
Rhc_B2	-	27787	33877	6091	5	5	HOV27_gp031	virion structural protein	27787	28692	986.22	-2.633	0.22	6.109e-33	3.43e-32
Rhc_B3	-	49812	51787	1976	2	1	HOV27_gp049	hypothetical protein	51182	51787	468.48	-2.497	0.218	2.214e-30	1.013e-29
Rhc_B3	-	49812	51787	1976	2	2	HOV27_gp048	hypothetical protein	49812	51179	753.83	-2.609	0.196	2.26e-40	2.147e-39
Rhc_B4	-	53087	55028	1942	2	1	HOV27_gp052	hypothetical protein	54645	55028	131.39	-2.928	0.343	1.522e-17	4.223e-17
Rhc_B4	-	53087	55028	1942	2	2	HOV27_gp051	hypothetical protein	53087	54652	873.41	-2.126	0.23	2.009e-20	6.203e-20
Rhc_B5	-	58510	60901	2392	2	1	HOV27_gp055	hypothetical protein	59600	60901	631.44	-3.396	0.213	2.542e-57	6.978e-56
Rhc_B5	-	58510	60901	2392	2	2	HOV27_gp054	hypothetical protein	58510	59616	727.71	-2.246	0.202	8.718e-29	3.778e-28
Rhc_B6	-	61051	63666	2616	2	1	HOV27_gp057	hypothetical protein	62350	63666	662.36	-3.624	0.285	5.108e-37	3.41e-36
Rhc_B6	-	61051	63666	2616	2	2	HOV27_gp056	hypothetical protein	61051	62340	599.32	-3.718	0.215	8.116e-67	4.009e-65
Rhc_B7	-	65683	67731	2049	2	1	HOV27_gp061	hypothetical protein	66625	67731	1305.2	-2.558	0.219	2.104e-31	1.061e-30
Rhc_B7	-	65683	67731	2049	2	2	HOV27_gp060	hypothetical protein	65683	66585	1719.49	-2.042	0.238	9.159e-18	2.571e-17
Rhc_B8	+	67766	71968	4203	2	1	HOV27_gp062	hypothetical protein	67766	68971	603.15	-2.951	0.266	1.151e-28	4.903e-28
Rhc_B8	+	67766	71968	4203	2	2	HOV27_gp063	hypothetical protein	68975	71968	1710.3	-3.029	0.269	1.667e-29	7.485e-29
Rhc_B9	-	93494	97745	4252	4	1	HOV27_gp087	hypothetical protein	97104	97745	366.04	-2.539	0.257	4.83e-23	1.657e-22
Rhc_B9	-	93494	97745	4252	4	2	HOV27_gp086	hypothetical protein	94469	97081	1376.83	-2.615	0.228	1.686e-30	8.01e-30
Rhc_B9	-	93494	97745	4252	4	3	HOV27_gp085	hypothetical protein	93878	94447	409.4	-2.542	0.236	4.687e-27	1.838e-26
Rhc_B9	-	93494	97745	4252	4	4	HOV27_gp084	hypothetical protein	93494	93868	263.67	-2.726	0.285	1.214e-21	3.947e-21
Rhc_B10	-	97923	103395	5473	4	1	HOV27_gp091	hypothetical protein	102868	103395	197.19	-3.999	0.387	4.898e-25	1.779e-24
Rhc_B10	-	97923	103395	5473	4	2	HOV27_gp090	tail fiber protein	98887	102861	1828.31	-2.926	0.25	1.253e-31	6.45e-31
Rhc_B10	-	97923	103395	5473	4	3	HOV27_gp089	tail fiber assembly	98471	98887	499.85	-2.065	0.223	2.054e-20	6.262e-20
Rhc_B10	-	97923	103395	5473	4	4	HOV27_gp088	hypothetical protein	97923	98426	1032.82	-2.244	0.288	6.876e-15	1.733e-14
Rhc_B11	-	103601	108041	4441	2	1	HOV27_gp093	hypothetical protein	107211	108041	288.99	-4.006	0.252	1.105e-56	2.728e-55
Rhc_B11	-	103601	108041	4441	2	2	HOV27_gp092	tail protein	103601	107197	1751.64	-3.496	0.229	1.276e-52	2.425e-51
Rhc_B12	+	142953	146585	3633	2	1	HOV27_gp160	DEAD/DEAH box helicase	142953	145034	929.25	-2.705	0.228	1.411e-32	7.744e-32
Rhc_B12	+	142953	146585	3633	2	2	HOV27_gp161	BspA family leucine-rich repeat surface protein	145134	146585	1926.07	-2.744	0.168	5e-60	1.764e-58
Rhc_B13	-	193556	197078	3523	2	1	HOV27_gp219	hypothetical protein	196131	197078	658.26	-2.683	0.209	1.374e-37	1.095e-36
Rhc_B13	-	193556	197078	3523	2	2	HOV27_gp220	hypothetical protein	193556	196150	1725.35	-2.125	0.161	1.106e-39	1.012e-38
Rhc_B14	+	197222	200200	2979	2	1	HOV27_gp218	tail sheath	197222	199294	5635.26	-3.275	0.265	3.962e-35	2.509e-34
Rhc_B14	+	197222	200200	2979	2	2	HOV27_gp217	virion structural protein	199310	200200	1548.2	-4.148	0.259	1.377e-57	4.251e-56
Rhc_B15	+	215417	224366	8950	2	1	HOV27_gp204	tail fiber protein	215417	222175	3739.91	-3.207	0.251	1.655e-37	1.243e-36
Rhc_B15	+	215417	224366	8950	2	2	HOV27_gp203	hypothetical protein	222225	224366	841.8	-3.622	0.261	1.287e-43	1.445e-42
Rhc_B16	+	235270	237239	1970	2	1	HOV27_gp188	virion structural protein	235270	236610	1018.59	-2.668	0.217	1.345e-34	8.102e-34
Rhc_B16	+	235270	237239	1970	2	2	HOV27_gp187	hypothetical protein	236613	237239	461.03	-2.429	0.27	2.156e-19	6.416e-19
